# Belowground changes to community structure alter methane-cycling dynamics in Amazonia

**DOI:** 10.1101/2020.03.10.984807

**Authors:** Kyle M. Meyer, Andrew H. Morris, Kevin Webster, Ann M. Klein, Marie E. Kroeger, Laura K. Meredith, Andreas Brændholt, Fernanda Nakamura, Andressa Venturini, Leandro Fonseca de Souza, Katherine L. Shek, Rachel Danielson, Joost van Haren, Plinio Barbosa de Camargo, Siu Mui Tsai, Fernando Dini-Andreote, José M. S. de Mauro, Klaus Nüsslein, Scott Saleska, Jorge L. M. Rodrigues, Brendan J. M. Bohannan

## Abstract

Amazonian rainforest is undergoing increasing rates of deforestation, driven primarily by cattle pasture expansion. Forest-to-pasture conversion has been associated with changes to ecosystem processes, including substantial increases in soil methane (CH_4_) emission. The drivers of this change in CH_4_ flux are not well understood. To address this knowledge gap, we measured soil CH_4_ flux, environmental conditions, and belowground microbial community attributes across a land use change gradient (old growth primary forest, cattle pasture, and secondary forest regrowth) in two Amazon Basin regions. Primary forest soils exhibited CH_4_ uptake at modest rates, while pasture soils exhibited CH_4_ emission at high but variable rates. Secondary forest soils exhibited low rates of CH_4_ uptake, suggesting that forest regrowth following pasture abandonment could reverse the CH_4_ sink-to-source trend. While few environmental variables were significantly associated with CH_4_ flux, we identified numerous microbial community attributes in the surface soil that explained substantial variation in CH_4_ flux with land use change. Among the strongest predictors were the relative abundance and diversity of methanogens, which both increased in pasture relative to forests. We further identified individual taxa that were associated with CH_4_ fluxes and which collectively explained ~50% of flux variance. These taxa included methanogens and methanotrophs, as well as taxa that may indirectly influence CH_4_ flux through acetate production, iron reduction, and nitrogen transformations. Each land type had a unique subset of taxa associated with CH_4_ fluxes, suggesting that land use change alters CH_4_ cycling through shifts in microbial community composition. Taken together, our results suggest that changes in CH_4_ flux from agricultural conversion could be driven by microbial responses to land use change in the surface soil, with both direct and indirect effects on CH_4_ cycling. This demonstrates the central role of microorganisms in mediating ecosystem responses to land use change in the Amazon Basin.
