## Supplementary Table 1 for "Belowground changes to community structure alter methane-cycling dynamics in Amazonia"

### Sheet: Sheet1
Sample ID	Latitude (Dec. Deg.)	Longitude (Dec. Deg.)	Brazilian State	Land type	pH	Organic Matter	P	S	K	Ca	Mg	Al	H plus Al SMP	Sum of bases	CEC	V	Al saturation	Cu	Fe	Mn	Zn	N total
FA_A001	-10.1331	-62.8881	Rondônia	Forest	4.5	45	10	20	1	21	9	<2	34	31	65	48	6	0.8	108	17	0.9	2324
FA_A100	-10.1338	-62.8886	Rondônia	Forest	3.8	30	11	21	1	27	4	9	52	32	84	38	22	0.8	158	7.9	0.6	2163
FA_A25	-10.1332	-62.8882	Rondônia	Forest	3.9	37	12	31	0.9	12	5	7	47	17.9	64.9	28	28	0.7	134	8.2	0.6	1988
FA_A50	-10.1334	-62.8883	Rondônia	Forest	4	32	10	17	0.9	8	3	6	42	11.9	53.9	22	34	0.6	54	7.5	0.5	1876
FA_A75	-10.1336	-62.8885	Rondônia	Forest	3.7	29	11	18	<0,9	7	3	6	42	10.8	52.8	20	36	0.7	92	4.7	0.4	1799
FDOC_A001	-10.1424	-62.882	Rondônia	Forest	4	108	10	11	1.7	33	11	4	166	45.7	211.7	22	8	2.4	327	91.6	5.2	2464
FDOC_A100	-10.1424	-62.8821	Rondônia	Forest	6	33	10	16	1.4	36	11	<2	15	48.4	63.4	76	2	1.6	42	70.6	3	1778
FDOC_A25	-10.1424	-62.8813	Rondônia	Forest	5	24	7	18	2.2	19	7	<2	22	28.2	50.2	56	3	1.8	65	131.3	4	1470
FDOC_A50	-10.1424	-62.8816	Rondônia	Forest	5.8	32	10	13	2.3	26	8	<2	18	36.3	54.3	67	3	1.6	60	123.5	4.6	2296
FDOC_A75	-10.1425	-62.8818	Rondônia	Forest	5.1	167	16	18	1.8	75	12	<2	52	88.8	140.8	63	1	0.9	31	58.3	4	2065
FT_A001	-10.1406	-62.9	Rondônia	Forest	5.4	71	12	12	1.8	63	10	<2	31	74.8	105.8	71	1	0.7	42	22.7	2.2	3668
FT_A100	-10.1397	-62.9001	Rondônia	Forest	4.8	39	11	16	1.4	24	6	<2	22	31.4	53.4	59	3	0.8	51	54.3	2.1	2121
FT_A40	-10.1404	-62.9002	Rondônia	Forest	4.5	55	7	<6	1.6	19	5	<2	20	25.6	45.6	56	4	0.4	42	32.4	1.2	1988
FT_A60	-10.14	-62.9003	Rondônia	Forest	4.3	34	9	10	1.5	18	3	<2	25	22.5	47.5	47	8	0.4	79	18.8	1.6	1715
FT_A80	-10.1399	-62.9002	Rondônia	Forest	4.3	25	9	15	1.3	13	3	3	28	17.3	45.3	38	15	0.5	50	15.8	0.7	1624
I_P72_A001	-10.163	-62.8364	Rondônia	Pasture	5.4	30	7	16	1.7	11	4	<2	16	16.7	32.7	51	6	1.8	217	146	1.9	1351
I_P72_A100	-10.1621	-62.8367	Rondônia	Pasture	5.2	47	7	13	1.7	24	5	<2	28	30.7	58.7	52	3	1.5	52	61.4	3.2	2198
I_P72_A150	-10.1617	-62.8368	Rondônia	Pasture	5.2	39	7	12	1.8	12	5	<2	20	18.8	38.8	48	5	1.9	57	48	2.9	1925
I_P72_A200	-10.1613	-62.8369	Rondônia	Pasture	4.9	25	5	12	1.3	8	4	<2	16	13.3	29.3	45	7	1.4	38	52.3	1.5	1470
I_P72_A50	-10.1626	-62.8364	Rondônia	Pasture	5.4	35	8	15	1.7	29	6	<2	18	36.7	54.7	67	3	1.8	72	44.9	2.8	1666
II_P72_A001	-10.1704	-62.8326	Rondônia	Pasture	4.8	39	8	15	1.5	9	4	<2	25	14.5	39.5	37	6	1.2	52	47.3	2.6	1666
II_P72_A100	-10.1695	-62.8323	Rondônia	Pasture	5	44	7	14	1.9	24	5	<2	28	30.9	58.9	52	3	1.1	64	38.6	4	1736
II_P72_A150	-10.1691	-62.832	Rondônia	Pasture	5	34	8	13	1.9	9	6	<2	22	16.9	38.9	43	6	2.1	123	72.8	2.8	1645
II_P72_A200	-10.1687	-62.8318	Rondônia	Pasture	4.9	32	8	12	1.1	9	4	<2	22	14.1	36.1	39	7	1.1	64	25.8	2.5	1568
II_P72_A50	-10.1699	-62.8324	Rondônia	Pasture	5.1	50	9	14	1.1	19	5	<2	28	25.1	53.1	47	4	1.7	74	53.3	4.6	1848
III_P72_A001	-10.2051	-62.7744	Rondônia	Pasture	6	67	19	14	2	41	12	<2	20	55	75	73	2	4.7	137	274.3	15.2	2373
III_P72_A100	-10.2042	-62.7742	Rondônia	Pasture	5.5	57	16	16	2.6	23	11	<2	28	36.6	64.6	57	3	6.1	99	254.5	24.7	3255
III_P72_A150	-10.2037	-62.774	Rondônia	Pasture	5.4	57	13	10	1.7	19	9	<2	31	29.7	60.7	49	3	2.7	82	236.5	5.9	2716
III_P72_A200	-10.2033	-62.7739	Rondônia	Pasture	5.3	60	14	10	2.4	17	9	<2	31	28.4	59.4	48	3	4.4	79	210.5	12.1	1743
III_P72_A50	-10.2047	-62.7743	Rondônia	Pasture	5.9	33	20	19	2.3	27	14	<2	18	43.3	61.3	71	2	4.6	196	210.1	9.8	2002
SF99_A001	-10.1605	-62.7978	Rondônia	Secondary Forest	4.8	27	8	16	1.1	13	6	<2	20	20.1	40.1	50	5	1.6	45	50.1	1	1652
SF99_A100	-10.1598	-62.7972	Rondônia	Secondary Forest	5	30	7	12	<0,9	21	5	<2	20	26.6	46.6	57	4	1.2	51	20	0.5	1610
SF99_A150L	-10.1604	-62.7972	Rondônia	Secondary Forest	4.4	22	7	15	<0,9	5	3	<2	20	8.8	28.8	31	19	1.3	54	20.5	0.4	1183
SF99_A200L	-10.1607	-62.7968	Rondônia	Secondary Forest	4.9	21	5	11	<0,9	9	3	<2	16	12.6	28.6	44	7	1.3	149	81.2	0.5	1218
SF99_A50	-10.1601	-62.7975	Rondônia	Secondary Forest	4.9	34	8	16	1	54	9	<2	22	64	86	74	2	1.4	79	25.1	0.8	1792
SFNV_THU_A001	-10.247	-62.8454	Rondônia	Secondary Forest	5.7	31	9	14	2	27	8	<2	15	37	52	71	3	1	38	74	3.9	1631
SFNV_THU_A25	-10.2468	-62.8454	Rondônia	Secondary Forest	6.3	43	14	18	2.5	61	14	<2	13	77.5	90.5	86	1	2.1	25	59.8	3.6	2198
SFNV_THU_A25E	-10.2467	-62.8451	Rondônia	Secondary Forest	5.1	30	10	16	1.9	14	6	<2	20	21.9	41.9	52	4	1.8	92	133.6	5.5	1757
SFNV_THU_A50	-10.2466	-62.8456	Rondônia	Secondary Forest	6.6	35	15	21	2.7	60	15	<2	12	77.7	89.7	87	1	1.6	17	99.3	5.2	2310
F21	-2.8553	-54.9583	Pará	Forest	3.7	39	11	6	0.7	4	3	14	98	7.7	105.7	7	65	0.2	152	3.2	0.3	3892
F22	-2.85523	-54.9579	Pará	Forest	3.8	53	14	7	1	5	4	24	121	10	131	8	71	0.5	116	3.2	5.7	3262
F23	-2.85513	-54.9575	Pará	Forest	3.6	41	12	4	0.9	3	2	24	121	5.9	126.9	5	80	<0,1	153	3	0.8	3185
F24	-2.855	-54.9571	Pará	Forest	3.3	52	11	<4	0.9	<3	2	28	185	4.9	189.9	3	85	<0,1	235	2.4	0.3	3836
F25	-2.85483	-54.9566	Pará	Forest	3.4	60	11	4	0.8	<3	2	30	185	4.8	189.8	3	86	0.1	239	0.4	0.3	4277
F51	-3.2956	-54.9629	Pará	Forest	NA	NA	NA	NA	NA	NA	NA	NA	NA	NA	NA	NA	NA	NA	NA	NA	NA	NA
F52	-3.29592	-54.9631	Pará	Forest	NA	NA	NA	NA	NA	NA	NA	NA	NA	NA	NA	NA	NA	NA	NA	NA	NA	NA
F53	-3.29632	-54.9633	Pará	Forest	NA	NA	NA	NA	NA	NA	NA	NA	NA	NA	NA	NA	NA	NA	NA	NA	NA	NA
F54	-3.29678	-54.9638	Pará	Forest	NA	NA	NA	NA	NA	NA	NA	NA	NA	NA	NA	NA	NA	NA	NA	NA	NA	NA
F55	-3.29712	-54.9641	Pará	Forest	NA	NA	NA	NA	NA	NA	NA	NA	NA	NA	NA	NA	NA	NA	NA	NA	NA	NA
P11	-3.29357	-54.8508	Pará	Pasture	4.5	42	9	6	0.4	9	6	8	71	15.4	86.4	18	34	<0,1	127	2.8	0.4	2086
P12	-3.29388	-54.8511	Pará	Pasture	4.6	63	9	5	0.9	16	9	5	64	25.9	89.9	29	16	<0,1	78	2.4	0.4	2905
P13	-3.2942	-54.8514	Pará	Pasture	4.5	45	9	5	0.7	9	7	3	58	16.7	74.7	22	15	0.1	111	2.1	0.5	1876
P14	-3.29457	-54.8517	Pará	Pasture	4.7	39	11	6	4.8	8	9	2	47	21.8	68.8	32	8	<0,1	113	2.5	0.7	2002
P15	-3.29487	-54.852	Pará	Pasture	4.2	38	11	8	1.5	6	4	11	79	11.5	90.5	13	49	0.1	147	3.7	0.5	3990
P21	-3.31298	-54.9096	Pará	Pasture	4.9	55	18	14	8.6	30	11	<1	38	49.6	87.6	57	2	0.9	161	9.6	2.5	4004
P22	-3.31342	-54.9097	Pará	Pasture	4.5	42	10	6	1.4	12	4	4	52	17.4	69.4	25	19	0.5	100	3.5	1.7	2590
P23	-3.31387	-54.9098	Pará	Pasture	4.4	36	9	4	1.5	12	5	3	52	18.5	70.5	26	14	0.4	117	2.5	1.1	2730
P24	-3.31418	-54.9097	Pará	Pasture	4.3	30	11	6	2.9	7	3	7	52	12.9	64.9	20	35	0.2	118	1.7	1.1	2380
P25	-3.31477	-54.9097	Pará	Pasture	4.7	41	9	5	1.6	23	8	<1	47	32.6	79.6	41	3	0.1	78	3.4	1	2821
FS11	-2.70607	-54.7848	Pará	Secondary Forest	4.2	45	12	6	0.8	18	7	4	88	25.8	113.8	23	13	0.3	96	6.1	0.2	3052
FS12	-2.70583	-54.7856	Pará	Secondary Forest	4.3	48	11	6	0.9	17	9	5	79	26.9	105.9	25	16	0.3	49	5.3	0.2	2898
FS13	-2.70582	-54.7859	Pará	Secondary Forest	4.2	40	12	7	0.6	15	4	5	64	19.6	83.6	23	20	0.2	55	4.3	0.3	2919
FS14	-2.70585	-54.7864	Pará	Secondary Forest	4.2	37	10	4	0.5	14	6	5	71	20.5	91.5	22	20	0.2	66	8.5	0.1	2723
FS15	-2.70588	-54.7868	Pará	Secondary Forest	4.7	39	11	8	0.8	25	9	2	71	34.8	105.8	33	5	0.4	76	10.8	0.4	2520
FS31	-3.30133	-54.8902	Pará	Secondary Forest	3.9	98	8	<4	1.1	14	5	16	121	20.1	141.1	14	44	0.2	71	5.2	0.6	7798
FS32	-3.30087	-54.8904	Pará	Secondary Forest	4.4	75	8	6	0.7	23	7	4	79	30.7	109.7	28	12	0.1	79	3.7	0.7	3591
FS33	-3.30038	-54.8905	Pará	Secondary Forest	4.1	76	10	4	0.9	11	4	15	109	15.9	124.9	13	49	<0,1	81	4	0.8	3346
FS34	-3.30005	-54.8907	Pará	Secondary Forest	4.2	58	9	6	0.6	14	4	7	88	18.6	106.6	17	27	<0,1	84	5.2	0.4	2961
FS35	-3.29965	-54.8908	Pará	Secondary Forest	3.8	53	11	4	1.5	7	5	21	121	13.5	134.5	10	61	0.3	116	1.2	0.9	2072
FS41	-3.26233	-54.8933	Pará	Secondary Forest	3.9	40	9	<4	0.8	5	4	12	88	9.8	97.8	10	55	<0,1	136	4.2	0.4	1995
FS42	-3.26285	-54.8932	Pará	Secondary Forest	3.9	38	8	<4	0.5	<3	3	17	98	5.5	103.5	5	76	<0,1	105	1.7	0.4	1736
FS43	-3.2632	-54.8932	Pará	Secondary Forest	3.8	40	9	<4	0.8	<3	2	18	109	3.8	112.8	3	83	<0,1	89	0.6	0.4	2345
