## Supplementary Table 3 for "Belowground changes to community structure alter methane-cycling dynamics in Amazonia"

### Sheet: SigTaxa_for.txt
Taxonomy
Archaea | Thaumarchaeota | Nitrososphaerales | Nitrososphaeraceae | Nitrososphaera |
Bacteria | Acidobacteria | Acidobacteria_Gp16 | Gp16 |
Bacteria | Acidobacteria | Acidobacteria_Gp4 | Aridibacter |
Bacteria | Acidobacteria | Acidobacteria_Gp5 | Gp5 |
Bacteria | Acidobacteria | Acidobacteria_Gp6 | Gp6 |
Bacteria | Acidobacteria | Acidobacteria_Gp6 | Gp6 |
Bacteria | Acidobacteria | Acidobacteria_Gp7 | Gp7 |
Bacteria | Actinobacteria | Actinobacteria | Acidimicrobidae | Acidimicrobiales | Acidimicrobineae | Acidimicrobiaceae | Ferrimicrobium
Bacteria | Actinobacteria | Actinobacteria | Acidimicrobidae | Acidimicrobiales | Acidimicrobineae | Acidimicrobiaceae | Ilumatobacter
Bacteria | Actinobacteria | Actinobacteria | Actinobacteridae | Actinomycetales | Micromonosporineae | Micromonosporaceae | Asanoa
Bacteria | Actinobacteria | Actinobacteria | Actinobacteridae | Actinomycetales | Micromonosporineae | Micromonosporaceae | Catellatospora
Bacteria | Actinobacteria | Actinobacteria | Actinobacteridae | Actinomycetales | Propionibacterineae | Nocardioidaceae | Kribbella
Bacteria | Actinobacteria | Actinobacteria | Actinobacteridae | Actinomycetales | Propionibacterineae | Nocardioidaceae | Mumia
Bacteria | Actinobacteria | Actinobacteria | Nitriliruptoridae | Euzebyales | Euzebyaceae | Euzebya |
Bacteria | Actinobacteria | Actinobacteria | Nitriliruptoridae | Euzebyales | Euzebyaceae | Euzebya |
Bacteria | Actinobacteria | Actinobacteria | Rubrobacteridae | Gaiellales | Gaiellaceae | Gaiella |
Bacteria | Actinobacteria | Actinobacteria | Rubrobacteridae | Gaiellales | Gaiellaceae | Gaiella |
Bacteria | Actinobacteria | Actinobacteria | Rubrobacteridae | Gaiellales | Gaiellaceae | Gaiella |
Bacteria | Actinobacteria | Actinobacteria | Rubrobacteridae | Solirubrobacterales | Conexibacteraceae | Conexibacter |
Bacteria | Chloroflexi | Ktedonobacteria | Ktedonobacterales | Ktedonobacteraceae | Ktedonobacter |
Bacteria | Chloroflexi | Ktedonobacteria | Ktedonobacterales | Ktedonobacteraceae | Ktedonobacter |
Bacteria | Chloroflexi | Ktedonobacteria | Ktedonobacterales | Thermosporotrichaceae | Thermosporothrix |
Bacteria | Chloroflexi | Ktedonobacteria | Thermogemmatisporales | Thermogemmatisporaceae | Thermogemmatispora |
Bacteria | Firmicutes | Clostridia | Clostridiales | Heliobacteriaceae | Hydrogenispora |
Bacteria | Gemmatimonadetes | Gemmatimonadetes | Gemmatimonadales | Gemmatimonadaceae | Gemmatimonas |
Bacteria | Gemmatimonadetes | Gemmatimonadetes | Gemmatimonadales | Gemmatimonadaceae | Gemmatimonas |
Bacteria | Planctomycetes | Planctomycetia | Planctomycetales | Planctomycetaceae | Aquisphaera |
Bacteria | Planctomycetes | Planctomycetia | Planctomycetales | Planctomycetaceae | Aquisphaera |
Bacteria | Planctomycetes | Planctomycetia | Planctomycetales | Planctomycetaceae | Gemmata |
Bacteria | Planctomycetes | Planctomycetia | Planctomycetales | Planctomycetaceae | Gemmata |
Bacteria | Planctomycetes | Planctomycetia | Planctomycetales | Planctomycetaceae | Singulisphaera |
Bacteria | Planctomycetes | Planctomycetia | Planctomycetales | Planctomycetaceae | Singulisphaera |
Bacteria | Planctomycetes | Planctomycetia | Planctomycetales | Planctomycetaceae | Zavarzinella |
Bacteria | Planctomycetes | Planctomycetia | Planctomycetales | Planctomycetaceae | Zavarzinella |
Bacteria | Proteobacteria | Alphaproteobacteria | Rhizobiales | Rhizobiales_incertae_sedis | Variibacter |
Bacteria | Proteobacteria | Alphaproteobacteria | Sphingomonadales | Sphingomonadaceae | Sandarakinorhabdus |
Bacteria | Proteobacteria | Betaproteobacteria | Neisseriales | Neisseriaceae | Formivibrio |
Bacteria | Proteobacteria | Deltaproteobacteria | Myxococcales | Cystobacterineae | Cystobacteraceae | Cystobacter |
Bacteria | Proteobacteria | Gammaproteobacteria | Chromatiales | Ectothiorhodospiraceae | Ectothiorhodosinus |
Bacteria | Proteobacteria | Gammaproteobacteria | Xanthomonadales | Sinobacteraceae | Povalibacter |
Bacteria | Verrucomicrobia | Spartobacteria | Spartobacteria_genera_incertae_sedis |
