## Supplementary Table 4 for "Belowground changes to community structure alter methane-cycling dynamics in Amazonia"

### Sheet: SigTaxa_pas.txt
Taxonomy
Archaea | Crenarchaeota | Thermoprotei | Thermoproteales | Thermofilaceae | Thermofilum |
Archaea | Crenarchaeota | Thermoprotei | Thermoproteales | Thermofilaceae | Thermofilum |
Archaea | Euryarchaeota | Methanobacteria | Methanobacteriales | Methanobacteriaceae | Methanobacterium |
Archaea | Euryarchaeota | Methanomicrobia | Methanocellales | Methanocellaceae | Methanocella |
Archaea | Euryarchaeota | Methanomicrobia | Methanocellales | Methanocellaceae | Methanocella |
Archaea | Euryarchaeota | Methanomicrobia | Methanocellales | Methanocellaceae | Methanocella |
Archaea | Euryarchaeota | Methanomicrobia | Methanocellales | Methanocellaceae | Methanocella |
Archaea | Euryarchaeota | Thermoplasmata | Methanomassiliicoccales | Methanomassiliicoccaceae | Methanomassiliicoccus |
Bacteria | Acidobacteria | Acidobacteria_Gp1 | Bryocella |
Bacteria | Acidobacteria | Acidobacteria_Gp1 | Candidatus Koribacter |
Bacteria | Acidobacteria | Acidobacteria_Gp1 | Candidatus Koribacter |
Bacteria | Acidobacteria | Acidobacteria_Gp1 | Gp1 |
Bacteria | Acidobacteria | Acidobacteria_Gp1 | Gp1 |
Bacteria | Acidobacteria | Acidobacteria_Gp1 | Gp1 |
Bacteria | Acidobacteria | Acidobacteria_Gp1 | Gp1 |
Bacteria | Acidobacteria | Acidobacteria_Gp1 | Gp1 |
Bacteria | Acidobacteria | Acidobacteria_Gp1 | Gp1 |
Bacteria | Acidobacteria | Acidobacteria_Gp10 | Gp10 |
Bacteria | Acidobacteria | Acidobacteria_Gp12 | Gp12 |
Bacteria | Acidobacteria | Acidobacteria_Gp16 | Gp16 |
Bacteria | Acidobacteria | Acidobacteria_Gp16 | Gp16 |
Bacteria | Acidobacteria | Acidobacteria_Gp16 | Gp16 |
Bacteria | Acidobacteria | Acidobacteria_Gp16 | Gp16 |
Bacteria | Acidobacteria | Acidobacteria_Gp17 | Gp17 |
Bacteria | Acidobacteria | Acidobacteria_Gp17 | Gp17 |
Bacteria | Acidobacteria | Acidobacteria_Gp17 | Gp17 |
Bacteria | Acidobacteria | Acidobacteria_Gp18 | Gp18 |
Bacteria | Acidobacteria | Acidobacteria_Gp18 | Gp18 |
Bacteria | Acidobacteria | Acidobacteria_Gp18 | Gp18 |
Bacteria | Acidobacteria | Acidobacteria_Gp2 | Gp2 |
Bacteria | Acidobacteria | Acidobacteria_Gp3 | Bryobacter |
Bacteria | Acidobacteria | Acidobacteria_Gp3 | Candidatus Solibacter |
Bacteria | Acidobacteria | Acidobacteria_Gp3 | Candidatus Solibacter |
Bacteria | Acidobacteria | Acidobacteria_Gp3 | Gp3 |
Bacteria | Acidobacteria | Acidobacteria_Gp3 | Gp3 |
Bacteria | Acidobacteria | Acidobacteria_Gp3 | Gp3 |
Bacteria | Acidobacteria | Acidobacteria_Gp3 | Gp3 |
Bacteria | Acidobacteria | Acidobacteria_Gp3 | Gp3 |
Bacteria | Acidobacteria | Acidobacteria_Gp3 | Gp3 |
Bacteria | Acidobacteria | Acidobacteria_Gp3 | Gp3 |
Bacteria | Acidobacteria | Acidobacteria_Gp3 | Gp3 |
Bacteria | Acidobacteria | Acidobacteria_Gp3 | Gp3 |
Bacteria | Acidobacteria | Acidobacteria_Gp3 | Gp3 |
Bacteria | Acidobacteria | Acidobacteria_Gp3 | Paludibaculum |
Bacteria | Acidobacteria | Acidobacteria_Gp4 | Aridibacter |
Bacteria | Acidobacteria | Acidobacteria_Gp4 | Aridibacter |
Bacteria | Acidobacteria | Acidobacteria_Gp4 | Gp4 |
Bacteria | Acidobacteria | Acidobacteria_Gp4 | Gp4 |
Bacteria | Acidobacteria | Acidobacteria_Gp4 | Gp4 |
Bacteria | Acidobacteria | Acidobacteria_Gp5 | Gp5 |
Bacteria | Acidobacteria | Acidobacteria_Gp6 | Gp6 |
Bacteria | Acidobacteria | Acidobacteria_Gp6 | Gp6 |
Bacteria | Acidobacteria | Acidobacteria_Gp6 | Gp6 |
Bacteria | Acidobacteria | Acidobacteria_Gp6 | Gp6 |
Bacteria | Acidobacteria | Acidobacteria_Gp6 | Gp6 |
Bacteria | Acidobacteria | Acidobacteria_Gp6 | Gp6 |
Bacteria | Acidobacteria | Acidobacteria_Gp6 | Gp6 |
Bacteria | Acidobacteria | Acidobacteria_Gp6 | Gp6 |
Bacteria | Acidobacteria | Acidobacteria_Gp6 | Gp6 |
Bacteria | Acidobacteria | Acidobacteria_Gp6 | Gp6 |
Bacteria | Acidobacteria | Acidobacteria_Gp6 | Gp6 |
Bacteria | Acidobacteria | Acidobacteria_Gp6 | Gp6 |
Bacteria | Acidobacteria | Acidobacteria_Gp6 | Gp6 |
Bacteria | Acidobacteria | Acidobacteria_Gp6 | Gp6 |
Bacteria | Acidobacteria | Acidobacteria_Gp7 | Gp7 |
Bacteria | Acidobacteria | Acidobacteria_Gp7 | Gp7 |
Bacteria | Acidobacteria | Acidobacteria_Gp7 | Gp7 |
Bacteria | Acidobacteria | Acidobacteria_Gp7 | Gp7 |
Bacteria | Acidobacteria | Acidobacteria_Gp7 | Gp7 |
Bacteria | Acidobacteria | Acidobacteria_Gp7 | Gp7 |
Bacteria | Acidobacteria | Acidobacteria_Gp7 | Gp7 |
Bacteria | Acidobacteria | Holophagae | Holophagales | Holophagaceae | Geothrix |
Bacteria | Actinobacteria | Actinobacteria | Acidimicrobidae | Acidimicrobiales | Acidimicrobineae | Acidimicrobiaceae | Ferrimicrobium
Bacteria | Actinobacteria | Actinobacteria | Acidimicrobidae | Acidimicrobiales | Acidimicrobineae | Acidimicrobineae_incertae_sedis | Aciditerrimonas
Bacteria | Actinobacteria | Actinobacteria | Acidimicrobidae | Acidimicrobiales | Acidimicrobineae | Acidimicrobineae_incertae_sedis | Aciditerrimonas
Bacteria | Actinobacteria | Actinobacteria | Acidimicrobidae | Acidimicrobiales | Acidimicrobineae | Acidimicrobineae_incertae_sedis | Aciditerrimonas
Bacteria | Actinobacteria | Actinobacteria | Acidimicrobidae | Acidimicrobiales | Acidimicrobineae | Acidimicrobineae_incertae_sedis | Aciditerrimonas
Bacteria | Actinobacteria | Actinobacteria | Acidimicrobidae | Acidimicrobiales | Acidimicrobineae | Acidimicrobineae_incertae_sedis | Aciditerrimonas
Bacteria | Actinobacteria | Actinobacteria | Acidimicrobidae | Acidimicrobiales | Acidimicrobineae | Acidimicrobineae_incertae_sedis | Aciditerrimonas
Bacteria | Actinobacteria | Actinobacteria | Acidimicrobidae | Acidimicrobiales | Acidimicrobineae | Iamiaceae | Aquihabitans
Bacteria | Actinobacteria | Actinobacteria | Acidimicrobidae | Acidimicrobiales | Acidimicrobineae | Iamiaceae | Aquihabitans
Bacteria | Actinobacteria | Actinobacteria | Acidimicrobidae | Acidimicrobiales | Acidimicrobineae | Iamiaceae | Iamia
Bacteria | Actinobacteria | Actinobacteria | Acidimicrobidae | Acidimicrobiales | Acidimicrobineae | Iamiaceae | Iamia
Bacteria | Actinobacteria | Actinobacteria | Actinobacteridae | Actinomycetales | Catenulisporineae | Actinospicaceae | Actinospica
Bacteria | Actinobacteria | Actinobacteria | Actinobacteridae | Actinomycetales | Glycomycineae | Glycomycetaceae | Haloglycomyces
Bacteria | Actinobacteria | Actinobacteria | Actinobacteridae | Actinomycetales | Micromonosporineae | Micromonosporaceae | Luedemannella
Bacteria | Actinobacteria | Actinobacteria | Actinobacteridae | Actinomycetales | Micromonosporineae | Micromonosporaceae | Planosporangium
Bacteria | Actinobacteria | Actinobacteria | Actinobacteridae | Actinomycetales | Micromonosporineae | Micromonosporaceae | Verrucosispora
Bacteria | Actinobacteria | Actinobacteria | Actinobacteridae | Actinomycetales | Micromonosporineae | Micromonosporaceae | Verrucosispora
Bacteria | Actinobacteria | Actinobacteria | Actinobacteridae | Actinomycetales | Pseudonocardineae | Pseudonocardiaceae | Allokutzneria
Bacteria | Actinobacteria | Actinobacteria | Actinobacteridae | Actinomycetales | Pseudonocardineae | Pseudonocardiaceae | Saccharopolyspora
Bacteria | Actinobacteria | Actinobacteria | Actinobacteridae | Actinomycetales | Streptosporangineae | Streptosporangineae_incertae_sedis | Sinosporangium
Bacteria | Actinobacteria | Actinobacteria | Actinobacteridae | Actinomycetales | Streptosporangineae | Thermomonosporaceae | Actinomadura
Bacteria | Actinobacteria | Actinobacteria | Actinobacteridae | Actinomycetales | Streptosporangineae | Thermomonosporaceae | Actinomadura
Bacteria | Actinobacteria | Actinobacteria | Coriobacteridae | Coriobacteriales | Coriobacterineae | Coriobacteriaceae | Olsenella
Bacteria | Actinobacteria | Actinobacteria | Coriobacteridae | Coriobacteriales | Coriobacterineae | Coriobacteriaceae | Olsenella
Bacteria | Actinobacteria | Actinobacteria | Coriobacteridae | Coriobacteriales | Coriobacterineae | Coriobacteriaceae | Olsenella
Bacteria | Actinobacteria | Actinobacteria | Nitriliruptoridae | Nitriliruptorales | Nitriliruptoraceae | Nitriliruptor |
Bacteria | Actinobacteria | Actinobacteria | Rubrobacteridae | Gaiellales | Gaiellaceae | Gaiella |
Bacteria | Actinobacteria | Actinobacteria | Rubrobacteridae | Gaiellales | Gaiellaceae | Gaiella |
Bacteria | Actinobacteria | Actinobacteria | Rubrobacteridae | Gaiellales | Gaiellaceae | Gaiella |
Bacteria | Actinobacteria | Actinobacteria | Rubrobacteridae | Gaiellales | Gaiellaceae | Gaiella |
Bacteria | Actinobacteria | Actinobacteria | Rubrobacteridae | Gaiellales | Gaiellaceae | Gaiella |
Bacteria | Actinobacteria | Actinobacteria | Rubrobacteridae | Solirubrobacterales | Conexibacteraceae | Conexibacter |
Bacteria | Actinobacteria | Actinobacteria | Rubrobacteridae | Solirubrobacterales | Solirubrobacteraceae | Solirubrobacter |
Bacteria | Armatimonadetes | Armatimonadetes_gp2 |
Bacteria | Armatimonadetes | Armatimonadetes_gp2 |
Bacteria | Armatimonadetes | Armatimonadetes_gp2 |
Bacteria | Armatimonadetes | Armatimonadetes_gp2 |
Bacteria | Armatimonadetes | Armatimonadetes_gp2 |
Bacteria | Armatimonadetes | Armatimonadetes_gp4 |
Bacteria | Armatimonadetes | Armatimonadia | Armatimonadales | Armatimonadaceae | Armatimonas/Armatimonadetes_gp1 |
Bacteria | Armatimonadetes | Chthonomonadetes | Chthonomonadales | Chthonomonadaceae | Chthonomonas/Armatimonadetes_gp3 |
Bacteria | Armatimonadetes | Chthonomonadetes | Chthonomonadales | Chthonomonadaceae | Chthonomonas/Armatimonadetes_gp3 |
Bacteria | Armatimonadetes | Chthonomonadetes | Chthonomonadales | Chthonomonadaceae | Chthonomonas/Armatimonadetes_gp3 |
Bacteria | Armatimonadetes | Fimbriimonadia | Fimbriimonadales | Fimbriimonadaceae | Fimbriimonas |
Bacteria | Bacteroidetes | Bacteroidia | Bacteroidales | Marinilabiliaceae | Alkaliflexus |
Bacteria | Bacteroidetes | Bacteroidia | Bacteroidales | Marinilabiliaceae | Carboxylicivirga |
Bacteria | Bacteroidetes | Bacteroidia | Bacteroidales | Marinilabiliaceae | Marinilabilia |
Bacteria | Bacteroidetes | Bacteroidia | Bacteroidales | Marinilabiliaceae | Saccharicrinis |
Bacteria | Bacteroidetes | Bacteroidia | Bacteroidales | Marinilabiliaceae | Saccharicrinis |
Bacteria | Bacteroidetes | Bacteroidia | Bacteroidales | Porphyromonadaceae | Paludibacter |
Bacteria | Bacteroidetes | Bacteroidia | Bacteroidales | Prolixibacteraceae | Tangfeifania |
Bacteria | Bacteroidetes | Cytophagia | Cytophagales | Chryseolinea |
Bacteria | Bacteroidetes | Cytophagia | Cytophagales | Flammeovirgaceae | Flexithrix |
Bacteria | Bacteroidetes | Cytophagia | Cytophagales | Ohtaekwangia |
Bacteria | Bacteroidetes | Flavobacteriia | Flavobacteriales | Cryomorphaceae | Fluviicola |
Bacteria | Bacteroidetes | Flavobacteriia | Flavobacteriales | Cryomorphaceae | Salinirepens |
Bacteria | Bacteroidetes | Flavobacteriia | Flavobacteriales | Flavobacteriaceae | Flavobacterium |
Bacteria | Bacteroidetes | Sphingobacteriia | Sphingobacteriales | Chitinophagaceae | Cnuella |
Bacteria | Bacteroidetes | Sphingobacteriia | Sphingobacteriales | Chitinophagaceae | Filimonas |
Bacteria | Bacteroidetes | Sphingobacteriia | Sphingobacteriales | Chitinophagaceae | Flavihumibacter |
Bacteria | Bacteroidetes | Sphingobacteriia | Sphingobacteriales | Chitinophagaceae | Flavisolibacter |
Bacteria | Bacteroidetes | Sphingobacteriia | Sphingobacteriales | Sphingobacteriaceae | Mucilaginibacter |
Bacteria | BRC1 | BRC1_genera_incertae_sedis |
Bacteria | BRC1 | BRC1_genera_incertae_sedis |
Bacteria | BRC1 | BRC1_genera_incertae_sedis |
Bacteria | BRC1 | BRC1_genera_incertae_sedis |
Bacteria | candidate division WPS-1 | WPS-1_genera_incertae_sedis |
Bacteria | candidate division WPS-1 | WPS-1_genera_incertae_sedis |
Bacteria | candidate division WPS-1 | WPS-1_genera_incertae_sedis |
Bacteria | candidate division WPS-1 | WPS-1_genera_incertae_sedis |
Bacteria | candidate division WPS-1 | WPS-1_genera_incertae_sedis |
Bacteria | candidate division WPS-1 | WPS-1_genera_incertae_sedis |
Bacteria | candidate division WPS-1 | WPS-1_genera_incertae_sedis |
Bacteria | candidate division WPS-1 | WPS-1_genera_incertae_sedis |
Bacteria | candidate division WPS-1 | WPS-1_genera_incertae_sedis |
Bacteria | candidate division WPS-1 | WPS-1_genera_incertae_sedis |
Bacteria | candidate division WPS-1 | WPS-1_genera_incertae_sedis |
Bacteria | candidate division ZB3 | ZB3_genera_incertae_sedis |
Bacteria | Candidatus Saccharibacteria | Saccharibacteria_genera_incertae_sedis |
Bacteria | Candidatus Saccharibacteria | Saccharibacteria_genera_incertae_sedis |
Bacteria | Candidatus Saccharibacteria | Saccharibacteria_genera_incertae_sedis |
Bacteria | Candidatus Saccharibacteria | Saccharibacteria_genera_incertae_sedis |
Bacteria | Chlamydiae | Chlamydiia | Chlamydiales | Parachlamydiaceae | Neochlamydia |
Bacteria | Chlamydiae | Chlamydiia | Chlamydiales | Parachlamydiaceae | Parachlamydia |
Bacteria | Chlamydiae | Chlamydiia | Chlamydiales | Parachlamydiaceae | Parachlamydia |
Bacteria | Chlamydiae | Chlamydiia | Chlamydiales | Parachlamydiaceae | Parachlamydia |
Bacteria | Chloroflexi | Anaerolineae | Anaerolineales | Anaerolineaceae | Bellilinea |
Bacteria | Chloroflexi | Anaerolineae | Anaerolineales | Anaerolineaceae | Bellilinea |
Bacteria | Chloroflexi | Anaerolineae | Anaerolineales | Anaerolineaceae | Leptolinea |
Bacteria | Chloroflexi | Anaerolineae | Anaerolineales | Anaerolineaceae | Leptolinea |
Bacteria | Chloroflexi | Anaerolineae | Anaerolineales | Anaerolineaceae | Leptolinea |
Bacteria | Chloroflexi | Anaerolineae | Anaerolineales | Anaerolineaceae | Longilinea |
Bacteria | Chloroflexi | Anaerolineae | Anaerolineales | Anaerolineaceae | Longilinea |
Bacteria | Chloroflexi | Anaerolineae | Anaerolineales | Anaerolineaceae | Longilinea |
Bacteria | Chloroflexi | Anaerolineae | Anaerolineales | Anaerolineaceae | Longilinea |
Bacteria | Chloroflexi | Anaerolineae | Anaerolineales | Anaerolineaceae | Longilinea |
Bacteria | Chloroflexi | Anaerolineae | Anaerolineales | Anaerolineaceae | Ornatilinea |
Bacteria | Chloroflexi | Anaerolineae | Anaerolineales | Anaerolineaceae | Ornatilinea |
Bacteria | Chloroflexi | Anaerolineae | Anaerolineales | Anaerolineaceae | Ornatilinea |
Bacteria | Chloroflexi | Anaerolineae | Anaerolineales | Anaerolineaceae | Ornatilinea |
Bacteria | Chloroflexi | Anaerolineae | Anaerolineales | Anaerolineaceae | Ornatilinea |
Bacteria | Chloroflexi | Anaerolineae | Anaerolineales | Anaerolineaceae | Ornatilinea |
Bacteria | Chloroflexi | Anaerolineae | Anaerolineales | Anaerolineaceae | Ornatilinea |
Bacteria | Chloroflexi | Anaerolineae | Anaerolineales | Anaerolineaceae | Thermomarinilinea |
Bacteria | Chloroflexi | Anaerolineae | Anaerolineales | Anaerolineaceae | Thermomarinilinea |
Bacteria | Chloroflexi | Anaerolineae | Anaerolineales | Anaerolineaceae | Thermomarinilinea |
Bacteria | Chloroflexi | Anaerolineae | Anaerolineales | Anaerolineaceae | Thermomarinilinea |
Bacteria | Chloroflexi | Anaerolineae | Anaerolineales | Anaerolineaceae | Thermomarinilinea |
Bacteria | Chloroflexi | Anaerolineae | Anaerolineales | Anaerolineaceae | Thermomarinilinea |
Bacteria | Chloroflexi | Anaerolineae | Anaerolineales | Anaerolineaceae | Thermomarinilinea |
Bacteria | Chloroflexi | Anaerolineae | Anaerolineales | Anaerolineaceae | Thermomarinilinea |
Bacteria | Chloroflexi | Anaerolineae | Anaerolineales | Anaerolineaceae | Thermomarinilinea |
Bacteria | Chloroflexi | Ardenticatenia | Ardenticatenales | Ardenticatenaceae | Ardenticatena |
Bacteria | Chloroflexi | Ardenticatenia | Ardenticatenales | Ardenticatenaceae | Ardenticatena |
Bacteria | Chloroflexi | Caldilineae | Caldilineales | Caldilineaceae | Litorilinea |
Bacteria | Chloroflexi | Caldilineae | Caldilineales | Caldilineaceae | Litorilinea |
Bacteria | Chloroflexi | Chloroflexia | Chloroflexales | Chloroflexineae | Chloroflexaceae | Heliothrix |
Bacteria | Chloroflexi | Chloroflexia | Chloroflexales | Chloroflexineae | Chloroflexaceae | Heliothrix |
Bacteria | Chloroflexi | Chloroflexia | Chloroflexales | Chloroflexineae | Chloroflexaceae | Heliothrix |
Bacteria | Chloroflexi | Chloroflexia | Chloroflexales | Chloroflexineae | Chloroflexaceae | Heliothrix |
Bacteria | Chloroflexi | Chloroflexia | Chloroflexales | Chloroflexineae | Chloroflexaceae | Heliothrix |
Bacteria | Chloroflexi | Chloroflexia | Kallotenuales | Kallotenuaceae | Kallotenue |
Bacteria | Chloroflexi | Ktedonobacteria | Ktedonobacterales | Ktedonobacteraceae | Ktedonobacter |
Bacteria | Chloroflexi | Ktedonobacteria | Ktedonobacterales | Ktedonobacteraceae | Ktedonobacter |
Bacteria | Chloroflexi | Ktedonobacteria | Ktedonobacterales | Ktedonobacteraceae | Ktedonobacter |
Bacteria | Chloroflexi | Ktedonobacteria | Ktedonobacterales | Ktedonobacteraceae | Ktedonobacter |
Bacteria | Chloroflexi | Ktedonobacteria | Ktedonobacterales | Ktedonobacteraceae | Ktedonobacter |
Bacteria | Chloroflexi | Ktedonobacteria | Ktedonobacterales | Ktedonobacteraceae | Ktedonobacter |
Bacteria | Chloroflexi | Ktedonobacteria | Ktedonobacterales | Ktedonobacteraceae | Ktedonobacter |
Bacteria | Chloroflexi | Ktedonobacteria | Ktedonobacterales | Ktedonobacteraceae | Ktedonobacter |
Bacteria | Chloroflexi | Ktedonobacteria | Ktedonobacterales | Ktedonobacteraceae | Ktedonobacter |
Bacteria | Chloroflexi | Ktedonobacteria | Ktedonobacterales | Ktedonobacteraceae | Ktedonobacter |
Bacteria | Chloroflexi | Ktedonobacteria | Ktedonobacterales | Thermosporotrichaceae | Thermosporothrix |
Bacteria | Chloroflexi | Ktedonobacteria | Ktedonobacterales | Thermosporotrichaceae | Thermosporothrix |
Bacteria | Chloroflexi | Thermomicrobia | Sphaerobacteridae | Sphaerobacterales | Sphaerobacterineae | Sphaerobacteraceae | Nitrolancea
Bacteria | Chloroflexi | Thermomicrobia | Sphaerobacteridae | Sphaerobacterales | Sphaerobacterineae | Sphaerobacteraceae | Sphaerobacter
Bacteria | Chloroflexi | Thermomicrobia | Sphaerobacteridae | Sphaerobacterales | Sphaerobacterineae | Sphaerobacteraceae | Sphaerobacter
Bacteria | Elusimicrobia | Elusimicrobia | Elusimicrobiales | Elusimicrobiaceae | Elusimicrobium |
Bacteria | Elusimicrobia | Endomicrobia | Candidatus Endomicrobium |
Bacteria | Firmicutes | Bacilli | Bacillales | Alicyclobacillaceae | Alicyclobacillus |
Bacteria | Firmicutes | Bacilli | Bacillales | Bacillaceae 1 | Bacillus |
Bacteria | Firmicutes | Bacilli | Bacillales | Bacillaceae 1 | Bacillus |
Bacteria | Firmicutes | Bacilli | Bacillales | Bacillaceae 1 | Caldibacillus |
Bacteria | Firmicutes | Bacilli | Bacillales | Bacillaceae 2 | Oceanobacillus |
Bacteria | Firmicutes | Bacilli | Bacillales | Bacillaceae 2 | Ornithinibacillus |
Bacteria | Firmicutes | Bacilli | Bacillales | Bacillaceae 2 | Ornithinibacillus |
Bacteria | Firmicutes | Bacilli | Bacillales | Bacillaceae 2 | Sinibacillus |
Bacteria | Firmicutes | Bacilli | Bacillales | Bacillaceae 2 | Tepidibacillus |
Bacteria | Firmicutes | Bacilli | Bacillales | Paenibacillaceae 1 | Paenibacillus |
Bacteria | Firmicutes | Bacilli | Bacillales | Paenibacillaceae 1 | Paenibacillus |
Bacteria | Firmicutes | Bacilli | Bacillales | Paenibacillaceae 1 | Paenibacillus |
Bacteria | Firmicutes | Bacilli | Bacillales | Paenibacillaceae 2 | Oxalophagus |
Bacteria | Firmicutes | Bacilli | Bacillales | Planococcaceae | Psychrobacillus |
Bacteria | Firmicutes | Bacilli | Bacillales | Thermoactinomycetaceae 1 | Salinithrix |
Bacteria | Firmicutes | Bacilli | Bacillales | Thermoactinomycetaceae 1 | Salinithrix |
Bacteria | Firmicutes | Bacilli | Bacillales | Thermoactinomycetaceae 1 | Shimazuella |
Bacteria | Firmicutes | Bacilli | Bacillales | Thermoactinomycetaceae 2 | Polycladomyces |
Bacteria | Firmicutes | Clostridia | Clostridiales | Clostridiaceae 1 | Clostridium sensu stricto |
Bacteria | Firmicutes | Clostridia | Clostridiales | Clostridiaceae 1 | Clostridium sensu stricto |
Bacteria | Firmicutes | Clostridia | Clostridiales | Clostridiaceae 1 | Fervidicella |
Bacteria | Firmicutes | Clostridia | Clostridiales | Clostridiaceae 1 | Fervidicella |
Bacteria | Firmicutes | Clostridia | Clostridiales | Clostridiaceae 1 | Fervidicella |
Bacteria | Firmicutes | Clostridia | Clostridiales | Clostridiaceae 1 | Thermobrachium |
Bacteria | Firmicutes | Clostridia | Clostridiales | Clostridiaceae 3 | Caloranaerobacter |
Bacteria | Firmicutes | Clostridia | Clostridiales | Clostridiales_Incertae Sedis XI | Dethiosulfatibacter |
Bacteria | Firmicutes | Clostridia | Clostridiales | Clostridiales_Incertae Sedis XI | Finegoldia |
Bacteria | Firmicutes | Clostridia | Clostridiales | Clostridiales_Incertae Sedis XIII | Anaerovorax |
Bacteria | Firmicutes | Clostridia | Clostridiales | Clostridiales_Incertae Sedis XVI | Carboxydocella |
Bacteria | Firmicutes | Clostridia | Clostridiales | Clostridiales_Incertae Sedis XVIII | Symbiobacterium |
Bacteria | Firmicutes | Clostridia | Clostridiales | Gracilibacteraceae | Gracilibacter |
Bacteria | Firmicutes | Clostridia | Clostridiales | Gracilibacteraceae | Gracilibacter |
Bacteria | Firmicutes | Clostridia | Clostridiales | Gracilibacteraceae | Gracilibacter |
Bacteria | Firmicutes | Clostridia | Clostridiales | Gracilibacteraceae | Lutispora |
Bacteria | Firmicutes | Clostridia | Clostridiales | Gracilibacteraceae | Lutispora |
Bacteria | Firmicutes | Clostridia | Clostridiales | Heliobacteriaceae | Heliobacillus |
Bacteria | Firmicutes | Clostridia | Clostridiales | Heliobacteriaceae | Hydrogenispora |
Bacteria | Firmicutes | Clostridia | Clostridiales | Heliobacteriaceae | Hydrogenispora |
Bacteria | Firmicutes | Clostridia | Clostridiales | Heliobacteriaceae | Hydrogenispora |
Bacteria | Firmicutes | Clostridia | Clostridiales | Heliobacteriaceae | Hydrogenispora |
Bacteria | Firmicutes | Clostridia | Clostridiales | Heliobacteriaceae | Hydrogenispora |
Bacteria | Firmicutes | Clostridia | Clostridiales | Lachnospiraceae | Robinsoniella |
Bacteria | Firmicutes | Clostridia | Clostridiales | Peptococcaceae 1 | Desulfitibacter |
Bacteria | Firmicutes | Clostridia | Clostridiales | Peptococcaceae 1 | Desulfitibacter |
Bacteria | Firmicutes | Clostridia | Clostridiales | Peptococcaceae 1 | Desulfitobacterium |
Bacteria | Firmicutes | Clostridia | Clostridiales | Peptococcaceae 2 | Cryptanaerobacter |
Bacteria | Firmicutes | Clostridia | Clostridiales | Peptococcaceae 2 | Cryptanaerobacter |
Bacteria | Firmicutes | Clostridia | Clostridiales | Peptococcaceae 2 | Pelotomaculum |
Bacteria | Firmicutes | Clostridia | Clostridiales | Peptostreptococcaceae | Sporacetigenium |
Bacteria | Firmicutes | Clostridia | Clostridiales | Ruminococcaceae | Anaerobacterium |
Bacteria | Firmicutes | Clostridia | Clostridiales | Ruminococcaceae | Anaerobacterium |
Bacteria | Firmicutes | Clostridia | Clostridiales | Ruminococcaceae | Anaerobacterium |
Bacteria | Firmicutes | Clostridia | Clostridiales | Ruminococcaceae | Anaerobacterium |
Bacteria | Firmicutes | Clostridia | Clostridiales | Ruminococcaceae | Clostridium III |
Bacteria | Firmicutes | Clostridia | Clostridiales | Ruminococcaceae | Clostridium III |
Bacteria | Firmicutes | Clostridia | Clostridiales | Ruminococcaceae | Clostridium IV |
Bacteria | Firmicutes | Clostridia | Clostridiales | Ruminococcaceae | Ercella |
Bacteria | Firmicutes | Clostridia | Clostridiales | Ruminococcaceae | Flavonifractor |
Bacteria | Firmicutes | Clostridia | Clostridiales | Ruminococcaceae | Pseudobacteroides |
Bacteria | Firmicutes | Clostridia | Clostridiales | Syntrophomonadaceae | Syntrophomonas |
Bacteria | Firmicutes | Clostridia | Clostridiales | Vallitalea |
Bacteria | Firmicutes | Clostridia | Halanaerobiales | Halanaerobiaceae | Halarsenatibacter |
Bacteria | Firmicutes | Clostridia | Halanaerobiales | Halanaerobiaceae | Halothermothrix |
Bacteria | Firmicutes | Clostridia | Thermoanaerobacterales | Thermoanaerobacteraceae | Desulfovirgula |
Bacteria | Firmicutes | Clostridia | Thermoanaerobacterales | Thermoanaerobacteraceae | Gelria |
Bacteria | Firmicutes | Clostridia | Thermoanaerobacterales | Thermoanaerobacteraceae | Gelria |
Bacteria | Firmicutes | Clostridia | Thermoanaerobacterales | Thermoanaerobacteraceae | Gelria |
Bacteria | Firmicutes | Erysipelotrichia | Erysipelotrichales | Erysipelotrichaceae | Allobaculum |
Bacteria | Firmicutes | Erysipelotrichia | Erysipelotrichales | Erysipelotrichaceae | Allobaculum |
Bacteria | Firmicutes | Erysipelotrichia | Erysipelotrichales | Erysipelotrichaceae | Allobaculum |
Bacteria | Firmicutes | Erysipelotrichia | Erysipelotrichales | Erysipelotrichaceae | Holdemania |
Bacteria | Firmicutes | Negativicutes | Selenomonadales | Veillonellaceae | Acetonema |
Bacteria | Firmicutes | Negativicutes | Selenomonadales | Veillonellaceae | Anaerospora |
Bacteria | Firmicutes | Negativicutes | Selenomonadales | Veillonellaceae | Dendrosporobacter |
Bacteria | Firmicutes | Negativicutes | Selenomonadales | Veillonellaceae | Desulfosporomusa |
Bacteria | Firmicutes | Negativicutes | Selenomonadales | Veillonellaceae | Sporolituus |
Bacteria | Firmicutes | Negativicutes | Selenomonadales | Veillonellaceae | Sporolituus |
Bacteria | Gemmatimonadetes | Gemmatimonadetes | Gemmatimonadales | Gemmatimonadaceae | Gemmatimonas |
Bacteria | Gemmatimonadetes | Gemmatimonadetes | Gemmatimonadales | Gemmatimonadaceae | Gemmatimonas |
Bacteria | Gemmatimonadetes | Gemmatimonadetes | Gemmatimonadales | Gemmatimonadaceae | Gemmatimonas |
Bacteria | Gemmatimonadetes | Gemmatimonadetes | Gemmatimonadales | Gemmatimonadaceae | Gemmatimonas |
Bacteria | Gemmatimonadetes | Gemmatimonadetes | Gemmatimonadales | Gemmatimonadaceae | Gemmatimonas |
Bacteria | Gemmatimonadetes | Gemmatimonadetes | Gemmatimonadales | Gemmatimonadaceae | Gemmatimonas |
Bacteria | Latescibacteria | Latescibacteria_genera_incertae_sedis |
Bacteria | Latescibacteria | Latescibacteria_genera_incertae_sedis |
Bacteria | Lentisphaerae | Oligosphaeria | Oligosphaerales | Oligosphaeraceae | Oligosphaera |
Bacteria | Nitrospirae | Nitrospira | Nitrospirales | Nitrospiraceae | Nitrospira |
Bacteria | Nitrospirae | Nitrospira | Nitrospirales | Nitrospiraceae | Thermodesulfovibrio |
Bacteria | Parcubacteria | Parcubacteria_genera_incertae_sedis |
Bacteria | Parcubacteria | Parcubacteria_genera_incertae_sedis |
Bacteria | Parcubacteria | Parcubacteria_genera_incertae_sedis |
Bacteria | Parcubacteria | Parcubacteria_genera_incertae_sedis |
Bacteria | Parcubacteria | Parcubacteria_genera_incertae_sedis |
Bacteria | Planctomycetes | Phycisphaerae | Tepidisphaerales | Tepidisphaeraceae | Tepidisphaera |
Bacteria | Planctomycetes | Phycisphaerae | Tepidisphaerales | Tepidisphaeraceae | Tepidisphaera |
Bacteria | Planctomycetes | Phycisphaerae | Tepidisphaerales | Tepidisphaeraceae | Tepidisphaera |
Bacteria | Planctomycetes | Phycisphaerae | Tepidisphaerales | Tepidisphaeraceae | Tepidisphaera |
Bacteria | Planctomycetes | Phycisphaerae | Tepidisphaerales | Tepidisphaeraceae | Tepidisphaera |
Bacteria | Planctomycetes | Phycisphaerae | Tepidisphaerales | Tepidisphaeraceae | Tepidisphaera |
Bacteria | Planctomycetes | Planctomycetia | Candidatus Brocadiales | Candidatus Brocadiaceae | Candidatus Anammoxoglobus |
Bacteria | Planctomycetes | Planctomycetia | Candidatus Brocadiales | Candidatus Brocadiaceae | Candidatus Anammoxoglobus |
Bacteria | Planctomycetes | Planctomycetia | Candidatus Brocadiales | Candidatus Brocadiaceae | Candidatus Brocadia |
Bacteria | Planctomycetes | Planctomycetia | Candidatus Brocadiales | Candidatus Brocadiaceae | Candidatus Brocadia |
Bacteria | Planctomycetes | Planctomycetia | Candidatus Brocadiales | Candidatus Brocadiaceae | Candidatus Brocadia |
Bacteria | Planctomycetes | Planctomycetia | Planctomycetales | Planctomycetaceae | Aquisphaera |
Bacteria | Planctomycetes | Planctomycetia | Planctomycetales | Planctomycetaceae | Aquisphaera |
Bacteria | Planctomycetes | Planctomycetia | Planctomycetales | Planctomycetaceae | Aquisphaera |
Bacteria | Planctomycetes | Planctomycetia | Planctomycetales | Planctomycetaceae | Aquisphaera |
Bacteria | Planctomycetes | Planctomycetia | Planctomycetales | Planctomycetaceae | Aquisphaera |
Bacteria | Planctomycetes | Planctomycetia | Planctomycetales | Planctomycetaceae | Aquisphaera |
Bacteria | Planctomycetes | Planctomycetia | Planctomycetales | Planctomycetaceae | Aquisphaera |
Bacteria | Planctomycetes | Planctomycetia | Planctomycetales | Planctomycetaceae | Aquisphaera |
Bacteria | Planctomycetes | Planctomycetia | Planctomycetales | Planctomycetaceae | Aquisphaera |
Bacteria | Planctomycetes | Planctomycetia | Planctomycetales | Planctomycetaceae | Aquisphaera |
Bacteria | Planctomycetes | Planctomycetia | Planctomycetales | Planctomycetaceae | Aquisphaera |
Bacteria | Planctomycetes | Planctomycetia | Planctomycetales | Planctomycetaceae | Aquisphaera |
Bacteria | Planctomycetes | Planctomycetia | Planctomycetales | Planctomycetaceae | Aquisphaera |
Bacteria | Planctomycetes | Planctomycetia | Planctomycetales | Planctomycetaceae | Aquisphaera |
Bacteria | Planctomycetes | Planctomycetia | Planctomycetales | Planctomycetaceae | Aquisphaera |
Bacteria | Planctomycetes | Planctomycetia | Planctomycetales | Planctomycetaceae | Aquisphaera |
Bacteria | Planctomycetes | Planctomycetia | Planctomycetales | Planctomycetaceae | Aquisphaera |
Bacteria | Planctomycetes | Planctomycetia | Planctomycetales | Planctomycetaceae | Aquisphaera |
Bacteria | Planctomycetes | Planctomycetia | Planctomycetales | Planctomycetaceae | Aquisphaera |
Bacteria | Planctomycetes | Planctomycetia | Planctomycetales | Planctomycetaceae | Aquisphaera |
Bacteria | Planctomycetes | Planctomycetia | Planctomycetales | Planctomycetaceae | Aquisphaera |
Bacteria | Planctomycetes | Planctomycetia | Planctomycetales | Planctomycetaceae | Aquisphaera |
Bacteria | Planctomycetes | Planctomycetia | Planctomycetales | Planctomycetaceae | Aquisphaera |
Bacteria | Planctomycetes | Planctomycetia | Planctomycetales | Planctomycetaceae | Aquisphaera |
Bacteria | Planctomycetes | Planctomycetia | Planctomycetales | Planctomycetaceae | Aquisphaera |
Bacteria | Planctomycetes | Planctomycetia | Planctomycetales | Planctomycetaceae | Aquisphaera |
Bacteria | Planctomycetes | Planctomycetia | Planctomycetales | Planctomycetaceae | Aquisphaera |
Bacteria | Planctomycetes | Planctomycetia | Planctomycetales | Planctomycetaceae | Blastopirellula |
Bacteria | Planctomycetes | Planctomycetia | Planctomycetales | Planctomycetaceae | Blastopirellula |
Bacteria | Planctomycetes | Planctomycetia | Planctomycetales | Planctomycetaceae | Blastopirellula |
Bacteria | Planctomycetes | Planctomycetia | Planctomycetales | Planctomycetaceae | Gemmata |
Bacteria | Planctomycetes | Planctomycetia | Planctomycetales | Planctomycetaceae | Gemmata |
Bacteria | Planctomycetes | Planctomycetia | Planctomycetales | Planctomycetaceae | Gemmata |
Bacteria | Planctomycetes | Planctomycetia | Planctomycetales | Planctomycetaceae | Gemmata |
Bacteria | Planctomycetes | Planctomycetia | Planctomycetales | Planctomycetaceae | Gemmata |
Bacteria | Planctomycetes | Planctomycetia | Planctomycetales | Planctomycetaceae | Gemmata |
Bacteria | Planctomycetes | Planctomycetia | Planctomycetales | Planctomycetaceae | Gemmata |
Bacteria | Planctomycetes | Planctomycetia | Planctomycetales | Planctomycetaceae | Gemmata |
Bacteria | Planctomycetes | Planctomycetia | Planctomycetales | Planctomycetaceae | Gemmata |
Bacteria | Planctomycetes | Planctomycetia | Planctomycetales | Planctomycetaceae | Gemmata |
Bacteria | Planctomycetes | Planctomycetia | Planctomycetales | Planctomycetaceae | Gemmata |
Bacteria | Planctomycetes | Planctomycetia | Planctomycetales | Planctomycetaceae | Gemmata |
Bacteria | Planctomycetes | Planctomycetia | Planctomycetales | Planctomycetaceae | Gemmata |
Bacteria | Planctomycetes | Planctomycetia | Planctomycetales | Planctomycetaceae | Gemmata |
Bacteria | Planctomycetes | Planctomycetia | Planctomycetales | Planctomycetaceae | Gemmata |
Bacteria | Planctomycetes | Planctomycetia | Planctomycetales | Planctomycetaceae | Gemmata |
Bacteria | Planctomycetes | Planctomycetia | Planctomycetales | Planctomycetaceae | Gemmata |
Bacteria | Planctomycetes | Planctomycetia | Planctomycetales | Planctomycetaceae | Gemmata |
Bacteria | Planctomycetes | Planctomycetia | Planctomycetales | Planctomycetaceae | Gemmata |
Bacteria | Planctomycetes | Planctomycetia | Planctomycetales | Planctomycetaceae | Gemmata |
Bacteria | Planctomycetes | Planctomycetia | Planctomycetales | Planctomycetaceae | Gemmata |
Bacteria | Planctomycetes | Planctomycetia | Planctomycetales | Planctomycetaceae | Gemmata |
Bacteria | Planctomycetes | Planctomycetia | Planctomycetales | Planctomycetaceae | Gemmata |
Bacteria | Planctomycetes | Planctomycetia | Planctomycetales | Planctomycetaceae | Gemmata |
Bacteria | Planctomycetes | Planctomycetia | Planctomycetales | Planctomycetaceae | Gimesia |
Bacteria | Planctomycetes | Planctomycetia | Planctomycetales | Planctomycetaceae | Gimesia |
Bacteria | Planctomycetes | Planctomycetia | Planctomycetales | Planctomycetaceae | Gimesia |
Bacteria | Planctomycetes | Planctomycetia | Planctomycetales | Planctomycetaceae | Gimesia |
Bacteria | Planctomycetes | Planctomycetia | Planctomycetales | Planctomycetaceae | Isosphaera |
Bacteria | Planctomycetes | Planctomycetia | Planctomycetales | Planctomycetaceae | Isosphaera |
Bacteria | Planctomycetes | Planctomycetia | Planctomycetales | Planctomycetaceae | Isosphaera |
Bacteria | Planctomycetes | Planctomycetia | Planctomycetales | Planctomycetaceae | Pirellula |
Bacteria | Planctomycetes | Planctomycetia | Planctomycetales | Planctomycetaceae | Pirellula |
Bacteria | Planctomycetes | Planctomycetia | Planctomycetales | Planctomycetaceae | Planctopirus |
Bacteria | Planctomycetes | Planctomycetia | Planctomycetales | Planctomycetaceae | Rubinisphaera |
Bacteria | Planctomycetes | Planctomycetia | Planctomycetales | Planctomycetaceae | Rubinisphaera |
Bacteria | Planctomycetes | Planctomycetia | Planctomycetales | Planctomycetaceae | Rubinisphaera |
Bacteria | Planctomycetes | Planctomycetia | Planctomycetales | Planctomycetaceae | Schlesneria |
Bacteria | Planctomycetes | Planctomycetia | Planctomycetales | Planctomycetaceae | Singulisphaera |
Bacteria | Planctomycetes | Planctomycetia | Planctomycetales | Planctomycetaceae | Singulisphaera |
Bacteria | Planctomycetes | Planctomycetia | Planctomycetales | Planctomycetaceae | Singulisphaera |
Bacteria | Planctomycetes | Planctomycetia | Planctomycetales | Planctomycetaceae | Singulisphaera |
Bacteria | Planctomycetes | Planctomycetia | Planctomycetales | Planctomycetaceae | Telmatocola |
Bacteria | Planctomycetes | Planctomycetia | Planctomycetales | Planctomycetaceae | Thermogutta |
Bacteria | Planctomycetes | Planctomycetia | Planctomycetales | Planctomycetaceae | Thermogutta |
Bacteria | Planctomycetes | Planctomycetia | Planctomycetales | Planctomycetaceae | Thermogutta |
Bacteria | Planctomycetes | Planctomycetia | Planctomycetales | Planctomycetaceae | Thermogutta |
Bacteria | Planctomycetes | Planctomycetia | Planctomycetales | Planctomycetaceae | Thermogutta |
Bacteria | Planctomycetes | Planctomycetia | Planctomycetales | Planctomycetaceae | Thermogutta |
Bacteria | Planctomycetes | Planctomycetia | Planctomycetales | Planctomycetaceae | Thermogutta |
Bacteria | Planctomycetes | Planctomycetia | Planctomycetales | Planctomycetaceae | Thermogutta |
Bacteria | Planctomycetes | Planctomycetia | Planctomycetales | Planctomycetaceae | Zavarzinella |
Bacteria | Planctomycetes | Planctomycetia | Planctomycetales | Planctomycetaceae | Zavarzinella |
Bacteria | Planctomycetes | Planctomycetia | Planctomycetales | Planctomycetaceae | Zavarzinella |
Bacteria | Planctomycetes | Planctomycetia | Planctomycetales | Planctomycetaceae | Zavarzinella |
Bacteria | Planctomycetes | Planctomycetia | Planctomycetales | Planctomycetaceae | Zavarzinella |
Bacteria | Planctomycetes | Planctomycetia | Planctomycetales | Planctomycetaceae | Zavarzinella |
Bacteria | Planctomycetes | Planctomycetia | Planctomycetales | Planctomycetaceae | Zavarzinella |
Bacteria | Planctomycetes | Planctomycetia | Planctomycetales | Planctomycetaceae | Zavarzinella |
Bacteria | Planctomycetes | Planctomycetia | Planctomycetales | Planctomycetaceae | Zavarzinella |
Bacteria | Planctomycetes | Planctomycetia | Planctomycetales | Planctomycetaceae | Zavarzinella |
Bacteria | Planctomycetes | Planctomycetia | Planctomycetales | Planctomycetaceae | Zavarzinella |
Bacteria | Planctomycetes | Planctomycetia | Planctomycetales | Planctomycetaceae | Zavarzinella |
Bacteria | Proteobacteria | Alphaproteobacteria | Rhizobiales | Beijerinckiaceae | Pseudochelatococcus |
Bacteria | Proteobacteria | Alphaproteobacteria | Rhizobiales | Hyphomicrobiaceae | Rhodoplanes |
Bacteria | Proteobacteria | Alphaproteobacteria | Rhizobiales | Hyphomicrobiaceae | Rhodoplanes |
Bacteria | Proteobacteria | Alphaproteobacteria | Rhizobiales | Methylobacteriaceae | Meganema |
Bacteria | Proteobacteria | Alphaproteobacteria | Rhizobiales | Methylobacteriaceae | Microvirga |
Bacteria | Proteobacteria | Alphaproteobacteria | Rhizobiales | Rhizobiaceae | Rhizobium |
Bacteria | Proteobacteria | Alphaproteobacteria | Rhizobiales | Rhizobiales_incertae_sedis | Alsobacter |
Bacteria | Proteobacteria | Alphaproteobacteria | Rhizobiales | Rhodobiaceae | Dichotomicrobium |
Bacteria | Proteobacteria | Alphaproteobacteria | Rhizobiales | Rhodobiaceae | Methyloceanibacter |
Bacteria | Proteobacteria | Alphaproteobacteria | Rhizobiales | Xanthobacteraceae | Labrys |
Bacteria | Proteobacteria | Alphaproteobacteria | Rhodobacterales | Rhodobacteraceae | Dinoroseobacter |
Bacteria | Proteobacteria | Alphaproteobacteria | Rhodospirillales | Acetobacteraceae | Acidisoma |
Bacteria | Proteobacteria | Alphaproteobacteria | Rhodospirillales | Acetobacteraceae | Belnapia |
Bacteria | Proteobacteria | Alphaproteobacteria | Rhodospirillales | Acetobacteraceae | Roseomonas |
Bacteria | Proteobacteria | Alphaproteobacteria | Rhodospirillales | Acetobacteraceae | Rubritepida |
Bacteria | Proteobacteria | Alphaproteobacteria | Rhodospirillales | Acetobacteraceae | Stella |
Bacteria | Proteobacteria | Alphaproteobacteria | Rhodospirillales | Rhodospirillaceae | Defluviicoccus |
Bacteria | Proteobacteria | Alphaproteobacteria | Rhodospirillales | Rhodospirillaceae | Desertibacter |
Bacteria | Proteobacteria | Alphaproteobacteria | Rhodospirillales | Rhodospirillaceae | Elstera |
Bacteria | Proteobacteria | Alphaproteobacteria | Rhodospirillales | Rhodospirillaceae | Elstera |
Bacteria | Proteobacteria | Alphaproteobacteria | Rhodospirillales | Rhodospirillaceae | Lacibacterium |
Bacteria | Proteobacteria | Alphaproteobacteria | Rhodospirillales | Rhodospirillaceae | Limimonas |
Bacteria | Proteobacteria | Alphaproteobacteria | Rhodospirillales | Rhodospirillaceae | Limimonas |
Bacteria | Proteobacteria | Alphaproteobacteria | Rhodospirillales | Rhodospirillaceae | Nitrospirillum |
Bacteria | Proteobacteria | Alphaproteobacteria | Rhodospirillales | Rhodospirillaceae | Nitrospirillum |
Bacteria | Proteobacteria | Alphaproteobacteria | Rhodospirillales | Rhodospirillaceae | Skermanella |
Bacteria | Proteobacteria | Alphaproteobacteria | Rhodospirillales | Rhodospirillaceae | Tistlia |
Bacteria | Proteobacteria | Alphaproteobacteria | Sphingomonadales | Sphingomonadaceae | Sandarakinorhabdus |
Bacteria | Proteobacteria | Betaproteobacteria | Burkholderiales | Burkholderiaceae | Cupriavidus |
Bacteria | Proteobacteria | Betaproteobacteria | Burkholderiales | Comamonadaceae | Limnohabitans |
Bacteria | Proteobacteria | Betaproteobacteria | Burkholderiales | Oxalobacteraceae | Collimonas |
Bacteria | Proteobacteria | Betaproteobacteria | Burkholderiales | Oxalobacteraceae | Telluria |
Bacteria | Proteobacteria | Betaproteobacteria | Gallionellales | Gallionellaceae | Sideroxydans |
Bacteria | Proteobacteria | Betaproteobacteria | Gallionellales | Gallionellaceae | Sideroxydans |
Bacteria | Proteobacteria | Betaproteobacteria | Gallionellales | Gallionellaceae | Sideroxydans |
Bacteria | Proteobacteria | Betaproteobacteria | Gallionellales | Gallionellaceae | Sideroxydans |
Bacteria | Proteobacteria | Betaproteobacteria | Neisseriales | Neisseriaceae | Rivicola |
Bacteria | Proteobacteria | Betaproteobacteria | Rhodocyclales | Rhodocyclaceae | Georgfuchsia |
Bacteria | Proteobacteria | Betaproteobacteria | Rhodocyclales | Rhodocyclaceae | Georgfuchsia |
Bacteria | Proteobacteria | Deltaproteobacteria | Bdellovibrionales | Bdellovibrionaceae | Bdellovibrio |
Bacteria | Proteobacteria | Deltaproteobacteria | Bdellovibrionales | Bdellovibrionaceae | Vampirovibrio |
Bacteria | Proteobacteria | Deltaproteobacteria | Bdellovibrionales | Bdellovibrionaceae | Vampirovibrio |
Bacteria | Proteobacteria | Deltaproteobacteria | Bdellovibrionales | Bdellovibrionaceae | Vampirovibrio |
Bacteria | Proteobacteria | Deltaproteobacteria | Deltaproteobacteria_incertae_sedis | Deferrisoma |
Bacteria | Proteobacteria | Deltaproteobacteria | Deltaproteobacteria_incertae_sedis | Deferrisoma |
Bacteria | Proteobacteria | Deltaproteobacteria | Desulfobacterales | Desulfobacteraceae | Desulfatiglans |
Bacteria | Proteobacteria | Deltaproteobacteria | Desulfovibrionales | Desulfovibrionaceae | Bilophila |
Bacteria | Proteobacteria | Deltaproteobacteria | Desulfovibrionales | Desulfovibrionaceae | Desulfovibrio |
Bacteria | Proteobacteria | Deltaproteobacteria | Desulfovibrionales | Desulfovibrionaceae | Desulfovibrio |
Bacteria | Proteobacteria | Deltaproteobacteria | Desulfuromonadales | Geobacteraceae | Geobacter |
Bacteria | Proteobacteria | Deltaproteobacteria | Desulfuromonadales | Geobacteraceae | Geobacter |
Bacteria | Proteobacteria | Deltaproteobacteria | Desulfuromonadales | Geobacteraceae | Geopsychrobacter |
Bacteria | Proteobacteria | Deltaproteobacteria | Myxococcales | Cystobacterineae | Cystobacteraceae | Anaeromyxobacter |
Bacteria | Proteobacteria | Deltaproteobacteria | Myxococcales | Cystobacterineae | Cystobacteraceae | Anaeromyxobacter |
Bacteria | Proteobacteria | Deltaproteobacteria | Myxococcales | Cystobacterineae | Cystobacteraceae | Anaeromyxobacter |
Bacteria | Proteobacteria | Deltaproteobacteria | Myxococcales | Cystobacterineae | Cystobacteraceae | Anaeromyxobacter |
Bacteria | Proteobacteria | Deltaproteobacteria | Myxococcales | Cystobacterineae | Cystobacteraceae | Anaeromyxobacter |
Bacteria | Proteobacteria | Deltaproteobacteria | Myxococcales | Cystobacterineae | Myxococcaceae | Aggregicoccus |
Bacteria | Proteobacteria | Deltaproteobacteria | Myxococcales | Cystobacterineae | Myxococcaceae | Aggregicoccus |
Bacteria | Proteobacteria | Deltaproteobacteria | Myxococcales | Cystobacterineae | Myxococcaceae | Aggregicoccus |
Bacteria | Proteobacteria | Deltaproteobacteria | Myxococcales | Nannocystineae | Haliangiaceae | Haliangium |
Bacteria | Proteobacteria | Deltaproteobacteria | Myxococcales | Nannocystineae | Kofleriaceae | Kofleria |
Bacteria | Proteobacteria | Deltaproteobacteria | Myxococcales | Nannocystineae | Kofleriaceae | Kofleria |
Bacteria | Proteobacteria | Deltaproteobacteria | Myxococcales | Nannocystineae | Nannocystaceae | Enhygromyxa |
Bacteria | Proteobacteria | Deltaproteobacteria | Myxococcales | Sorangiineae | Labilitrichaceae | Labilithrix |
Bacteria | Proteobacteria | Deltaproteobacteria | Myxococcales | Sorangiineae | Labilitrichaceae | Labilithrix |
Bacteria | Proteobacteria | Deltaproteobacteria | Myxococcales | Sorangiineae | Polyangiaceae | Jahnella |
Bacteria | Proteobacteria | Deltaproteobacteria | Myxococcales | Sorangiineae | Polyangiaceae | Polyangium |
Bacteria | Proteobacteria | Deltaproteobacteria | Syntrophobacterales | Syntrophaceae | Desulfomonile |
Bacteria | Proteobacteria | Deltaproteobacteria | Syntrophobacterales | Syntrophaceae | Smithella |
Bacteria | Proteobacteria | Deltaproteobacteria | Syntrophorhabdaceae | Syntrophorhabdus |
Bacteria | Proteobacteria | Deltaproteobacteria | Syntrophorhabdaceae | Syntrophorhabdus |
Bacteria | Proteobacteria | Gammaproteobacteria | Aeromonadales | Succinivibrionaceae | Succinimonas |
Bacteria | Proteobacteria | Gammaproteobacteria | Chromatiales | Chromatiaceae | Nitrosococcus |
Bacteria | Proteobacteria | Gammaproteobacteria | Chromatiales | Chromatiaceae | Thiohalobacter |
Bacteria | Proteobacteria | Gammaproteobacteria | Chromatiales | Ectothiorhodospiraceae | Ectothiorhodosinus |
Bacteria | Proteobacteria | Gammaproteobacteria | Gammaproteobacteria_incertae_sedis | Methylonatrum |
Bacteria | Proteobacteria | Gammaproteobacteria | Legionellales | Coxiellaceae | Aquicella |
Bacteria | Proteobacteria | Gammaproteobacteria | Legionellales | Coxiellaceae | Coxiella |
Bacteria | Proteobacteria | Gammaproteobacteria | Legionellales | Coxiellaceae | Diplorickettsia |
Bacteria | Proteobacteria | Gammaproteobacteria | Legionellales | Legionellaceae | Legionella |
Bacteria | Proteobacteria | Gammaproteobacteria | Legionellales | Legionellaceae | Legionella |
Bacteria | Proteobacteria | Gammaproteobacteria | Methylococcales | Methylococcaceae | Methylobacter |
Bacteria | Proteobacteria | Gammaproteobacteria | Methylococcales | Methylococcaceae | Methylocaldum |
Bacteria | Proteobacteria | Gammaproteobacteria | Methylococcales | Methylococcaceae | Methylococcus |
Bacteria | Proteobacteria | Gammaproteobacteria | Oceanospirillales | Oceanospirillaceae | Litoribacillus |
Bacteria | Proteobacteria | Gammaproteobacteria | Pseudomonadales | Pseudomonadaceae | Permianibacter |
Bacteria | Proteobacteria | Gammaproteobacteria | Thiotrichales | Thiotrichaceae | Beggiatoa |
Bacteria | Proteobacteria | Gammaproteobacteria | Xanthomonadales | Xanthomonadaceae | Pseudoxanthomonas |
Bacteria | Proteobacteria | Gammaproteobacteria | Xanthomonadales | Xanthomonadaceae | Pseudoxanthomonas |
Bacteria | Proteobacteria | Gammaproteobacteria | Xanthomonadales | Xanthomonadaceae | Rudaea |
Bacteria | Proteobacteria | Gammaproteobacteria | Xanthomonadales | Xanthomonadaceae | Rudaea |
Bacteria | Proteobacteria | Gammaproteobacteria | Xanthomonadales | Xanthomonadaceae | Rudaea |
Bacteria | Proteobacteria | Gammaproteobacteria | Xanthomonadales | Xanthomonadaceae | Rudaea |
Bacteria | Proteobacteria | Gammaproteobacteria | Xanthomonadales | Xanthomonadaceae | Stenotrophomonas |
Bacteria | Spirochaetes | Spirochaetia | Spirochaetales | Spirochaetaceae | Salinispira |
Bacteria | Spirochaetes | Spirochaetia | Spirochaetales | Spirochaetaceae | Spirochaeta |
Bacteria | Spirochaetes | Spirochaetia | Spirochaetales | Spirochaetales_incertae_sedis | Exilispira |
Bacteria | Synergistetes | Synergistia | Synergistales | Synergistaceae | Aminomonas |
Bacteria | Tenericutes | Mollicutes | Haloplasmatales | Haloplasmataceae | Haloplasma |
Bacteria | Verrucomicrobia | Opitutae | Opitutales | Opitutaceae | Opitutus |
Bacteria | Verrucomicrobia | Opitutae | Puniceicoccales | Puniceicoccaceae | Cerasicoccus |
Bacteria | Verrucomicrobia | Opitutae | Puniceicoccales | Puniceicoccaceae | Puniceicoccus |
Bacteria | Verrucomicrobia | Spartobacteria | Spartobacteria_genera_incertae_sedis |
Bacteria | Verrucomicrobia | Spartobacteria | Spartobacteria_genera_incertae_sedis |
Bacteria | Verrucomicrobia | Spartobacteria | Spartobacteria_genera_incertae_sedis |
Bacteria | Verrucomicrobia | Spartobacteria | Spartobacteria_genera_incertae_sedis |
Bacteria | Verrucomicrobia | Spartobacteria | Terrimicrobium |
Bacteria | Verrucomicrobia | Subdivision3 | Limisphaera |
Bacteria | Verrucomicrobia | Subdivision3 | Subdivision3_genera_incertae_sedis |
Bacteria | Verrucomicrobia | Subdivision3 | Subdivision3_genera_incertae_sedis |
Bacteria | Verrucomicrobia | Subdivision3 | Subdivision3_genera_incertae_sedis |
Bacteria | Verrucomicrobia | Subdivision3 | Subdivision3_genera_incertae_sedis |
Bacteria | Verrucomicrobia | Subdivision3 | Subdivision3_genera_incertae_sedis |
Bacteria | Verrucomicrobia | Subdivision3 | Subdivision3_genera_incertae_sedis |
Bacteria | Verrucomicrobia | Verrucomicrobiae | Verrucomicrobiales | Verrucomicrobiaceae | Brevifollis |
Bacteria | Verrucomicrobia | Verrucomicrobiae | Verrucomicrobiales | Verrucomicrobiaceae | Persicirhabdus |
Bacteria | Verrucomicrobia | Verrucomicrobiae | Verrucomicrobiales | Verrucomicrobiaceae | Verrucomicrobium |
