## Supplementary Table 5 for "Belowground changes to community structure alter methane-cycling dynamics in Amazonia"

### Sheet: SigTaxa_sec.txt
Taxonomy
Bacteria | Acidobacteria | Acidobacteria_Gp13 | Gp13 |
Bacteria | Actinobacteria | Actinobacteria | Actinobacteridae | Actinomycetales | Streptosporangineae | Thermomonosporaceae | Actinoallomurus
Bacteria | Actinobacteria | Actinobacteria | Rubrobacteridae | Gaiellales | Gaiellaceae | Gaiella |
Bacteria | Proteobacteria | Alphaproteobacteria | Rhizobiales | Hyphomicrobiaceae | Rhodoplanes |
Bacteria | Proteobacteria | Alphaproteobacteria | Rhodospirillales | Rhodospirillaceae | Nitrospirillum |
Bacteria | Proteobacteria | Deltaproteobacteria | Syntrophobacterales | Syntrophobacteraceae | Desulfacinum |
